# Keratinizing Squamous and Intestinal Metaplasia in Urothelium of Long-term Catheterized Patients with Chronic Urinary Tract Infections

**DOI:** 10.64898/2026.09.09.750385

**Authors:** Harinder Singh, Ayan Roy, Syed M. Lokman, Nazifa Humaira, Rodrigo V. Eguez, Yanbao Yu, Rembert Pieper

## Abstract

**Purpose:** Many spinal cord-injured (SCI) patients are recurrently catheterized to manage urinary retention and incontinence. Microbial pathogens colonize urethral catheter surfaces, persist in form of biofilms and trigger inflammatory responses in the bladder. Our objective was to determine bladder tissue changes due to long-term inflammation using LC-MS proteomics.

**Experimental Design:** We examined longitudinal proteomic profiles from eight SCI patients, sampled over 2 to 6 months, in a patient-specific manner as well as compared with trauma patients diagnosed with acute urinary tract infections (UTI). The sample sources were urinary pellets (UP) from all subjects, and catheter biofilm extracts (CB) from SCI patients. Bioinformatic protein network and western blot analyses served to corroborate evidence of protein and cell differentiation changes in the urinary tract of SCI patients.

**Results:** More than 50 proteins with functional or structural roles in the epidermal cornified envelope were quantitatively increased in proteomic profiles from three SCI patients. This included stress response keratins and proteins involved in keratin crosslinking, e.g. transglutaminases and small proline-rich proteins, suggesting occurrence of keratinizing squamous epithelial metaplasia. Protein co-expression network analyses supported epithelial trans-differentiation changes. Nearly thirty proteins with gastro-intestinal epithelial cell expression specificity were enriched in proteomic profiles from a single SCI patient. Among those were mucin-2 and sucrase-isomaltase, secreted proteins detected in samples for only that patient via western blots. This finding was consistent with intestinal epithelial metaplasia.

**Conclusions and clinical relevance:** Without using invasive cystoscopy and histopathology, proteomic analyses from easily available UP and CB samples allowed us to infer cell differentiation changes in urothelial tissues of SCI patients with chronic infections, supporting a concept of clinical relevance for urothelial metaplasia screening, a precursor stage of urothelial neoplasms.

**Significance of Study:** This work has innovative value and biological significance in discovering abnormal mucosal epithelial trans-differentiation processes. Knowledge of metaplasia in catheterized SCI patients with chronically infected and inflamed urinary tracts is also clinically relevant. Metaplasia signatures were discovered from differential LC-MS proteomic analyses of urinary pellet and bladder catheter biofilm extracts obtained in longitudinally studies, without use of invasive medical procedures (cystoscopy). Distinct protein clusters were indicative of either keratinizing squamous epithelial metaplasia or intestinal metaplasia in urothelial tissues. Chronic inflammation is a known trigger of epithelial trans-differentiation, but intestinal metaplasia in urethral and bladder tissue has rarely been reported.
