## Additional File 8 for "Keratinizing Squamous and Intestinal Metaplasia in Urothelium of Long-term Catheterized Patients with Chronic Urinary Tract Infections"

### Sheet: Legend
Additional File 8: Protein Co-Expression Network Analyses (PCNA) and Bayesian inference analyses using human LC-MS proteomic data from 80 clinical samples. Spinal Cord Injured (SCI) patient cohort with 62 urinary pellets derived from different timepoints of 8 human subjects; Urinary Tract Infection Trauma (UTI-T) patient cohort: 19 urinary pellets derived from single timepoints of 19 non-catheter…
LC-MS/MS data from 80 UP samples underent a filtering process resulting in datasets subjected to PCNA and Bayesian inference analysis in the comparison of two groups (traits). Worksheets A-C are related to the comparison of SCI patient group 'P2-P8-P1' vs. patient cohort UTI-T. Worksheet D is related to the comparison of all SCI patients vs. all UTI-T patients. The analysis steps are presented in…
A. PCNA Module Identification: analysis results for SCI patient group 'P2-P8-P1' vs. patient cohort UTI-T
B. Biological Process GO Terms: analysis results for SCI patient group 'P2-P8-P1' vs. patient cohort UTI-T for MEturquoise module
C. BF Meturquoise module: Bayes Factors from Bayesian inference analysis for MEturquoise module
D. PCNA and BF_all SCI vs. UTI-T: integrated analysis of data from PCNA and Bayesian inferences for MEred module and its key proteins

### Sheet: A. PCNA module identification
The PCNA analysis pertains to the comparison of UP proteomic datasets from SCI patient group 'P2-P8-P1' versus cohort UTI-T.
ProteinID	Protein Symbol	kME_turquoise	PS_SCI 'P2-P8-P1' vs UTI-T
O95833	CLIC3	0.846456	0.571062
P02533	KRT14	0.850646	0.691666
P02538	KRT6A	0.881249	0.810296
P04259	KRT6B	0.884807	0.612545
P04792	HSPB1	0.848825	0.603913
P07355	ANXA2	0.87118	0.80595
P08727	KRT19	0.880024	0.657322
P08779	KRT16	0.867467	0.646798
P13646	KRT13	0.903713	0.731758
P13647	KRT5	0.910858	0.808174
P14923	JUP	0.899356	0.621601
P15924	DSP	0.92229	0.631707
P19012	KRT15	0.816091	0.756704
P19013	KRT4	0.879432	0.746003
P35908	KRT2	0.863504	0.745707
Q04695	KRT17	0.919996	0.729263
Q8N1N4	KRT78	0.897104	0.662764
Q9HCY8	S100A14	0.875508	0.710869
P04083	ANXA1	0.743921	0.785803
P47929	LGALS7	0.741742	0.539644
Q7RTS7	KRT74	0.730602	0.597137
Q9BYD5	CNFN	0.670676	0.55056
P31941	APOBEC3A	0.583627	0.479725
O00204	SULT2B1	0.554715	0.477044
P15941	MUC1	0.438671	0.417965
P22531	SPRR2E	0.414794	0.389821
P05388	RPLP0	0.828218	0.567853
O60437	PPL	0.80752	0.517999
Q969L2	MAL2	0.686294	0.491336
P13645	KRT10	0.654312	0.40425
Q13621	SLC12A1	0.458169	0.360724
P35326	SPRR2A	0.770058	0.514432
O95171	SCEL	0.769294	0.421212
P04264	KRT1	0.754037	0.508198
Q92817	EVPL	0.7442	0.44092
Q09666	AHNAK	0.695204	0.338342
Q9UBG3	CRNN	0.69034	0.373458
P68104	EEF1A1	0.674043	0.407143
P18124	RPL7	0.646967	0.42145
Q08AI8	MAB21L4	0.621994	0.341081
Q7Z794	KRT77	0.615819	0.303831
Q14CN2	CLCA4	0.600084	0.38775
P04080	CSTB	0.596552	0.487941
Q9NRD8	DUOX2	0.596204	0.430277
P57735	RAB25	0.590309	0.30708
Q9UBC9	SPRR3	0.570303	0.382722
P05120	SERPINB2	0.5516	0.238236
P60981	DSTN	0.546119	0.34044
Q6KB66	KRT80	0.529489	0.247543
P46782	RPS5	0.528612	0.325738
P15104	GLUL	0.514305	0.367522
Q5VT79	ANXA8L1	0.510359	0.363439
A8K2U0	A2ML1	0.493274	0.217387
P35321	SPRR1A	0.487556	0.129406
Q9NZ01	TECR	0.475655	0.320078
P21964	COMT	0.462842	0.388252
P22528	SPRR1B	0.418325	0.193068
Q9BRX8	PRXL2A	0.39426	0.178973
Q9NZD2	GLTP	0.346678	0.331172
P11216	PYGB	0.33473	0.280689
P08729	KRT7	0.287711	-0.0174147
P16152	CBR1	0.283638	0.171091
P05787	KRT8	0.24721	-0.00039
P49327	FASN	0.225312	-0.0203464
P00966	ASS1	0.0977785	-0.0764729
P02511	CRYAB	-0.193916	-0.349291
P06731	CEACAM5	0.779506	0.63769
Q13835	PKP1	0.729034	0.39371
Q07020	RPL18	0.637596	0.522208
Q6ZN66	GBP6	0.625307	0.436334
P12035	KRT3	0.601785	0.352805
P22735	TGM1	0.826225	0.520121
Q16610	ECM1	0.714825	0.567424
Q8NFJ5	GPRC5A	0.659157	0.514903
Q14002	CEACAM7	0.62627	0.568266
Q2M2I5	KRT24	0.702595	0.480106
Q86T26	TMPRSS11B	0.56463	0.317549
Q00005	PPP2R2B	0.490671	0.50095
P09758	TACSTD2	0.425712	0.270521
P21926	CD9	0.395735	0.225123
P01619	NA	0.39419	0.589327
P62263	RPS14	0.383834	0.103648
Q9BPW9	DHRS9	0.323526	0.297639

### Sheet: B. Biological process GO terms
The data from protein co-expression network analysis (PCNA) resulting in enriched Gene Ontology (GO) terms for biological processes (BP)
ONTOLOGY	ID	Description	GeneRatio	BgRatio	RichFactor	Fold Enrichment	zScore	pvalue	p.adjust	qvalue	Count	geneID matched in pathway
BP	GO:0030216	keratinocyte differentiation	28/81	42/1052	0.666667	8.65844	14.6231	1.21e-23	1.27e-20	1.27e-20	28	P19013/P02538/P13647/P04083/P02533/P35908/P13645/P04264/P08779/Q04695/P15924/O60437/Q8N1N4/P08729/Q92817/Q9UBC9/P22735/O95171/P04259/Q7RTS7/Q7Z794/Q6KB66/Q13835/Q9BYD5/P12035/P35321/P22528/P22531
BP	GO:0009913	epidermal cell differentiation	29/81	47/1052	0.617021	8.01366	14.2018	4.47e-23	2.35e-20	2.35e-20	29	P19013/P02538/P13647/P04083/P02533/P35908/P13645/P04264/P08779/Q04695/P15924/O60437/Q8N1N4/P08729/Q92817/Q9UBC9/P22735/O95171/P04259/Q7RTS7/Q7Z794/Q6KB66/Q13835/Q9BYD5/O00204/P12035/P35321/P22528/P22531
BP	GO:0045103	intermediate filament-based process	24/81	32/1052	0.75	9.74074	14.4963	3.74e-22	9.85e-20	9.85e-20	24	P13646/P19013/P02538/P08727/P13647/P19012/P02533/P35908/P13645/P04264/P08779/Q04695/P15924/O60437/Q8N1N4/P08729/Q92817/P04259/Q7RTS7/Q7Z794/Q2M2I5/Q6KB66/Q13835/P12035
BP	GO:0045104	intermediate filament cytoskeleton organization	24/81	32/1052	0.75	9.74074	14.4963	3.74e-22	9.85e-20	9.85e-20	24	P13646/P19013/P02538/P08727/P13647/P19012/P02533/P35908/P13645/P04264/P08779/Q04695/P15924/O60437/Q8N1N4/P08729/Q92817/P04259/Q7RTS7/Q7Z794/Q2M2I5/Q6KB66/Q13835/P12035
BP	GO:0043588	skin development	29/81	50/1052	0.58	7.53284	13.6643	5.65e-22	1.19e-19	1.19e-19	29	P19013/P02538/P13647/P04083/P02533/P35908/P13645/P04264/P08779/Q04695/P15924/O60437/Q8N1N4/P08729/P14923/Q92817/Q9UBC9/P22735/O95171/P04259/Q7RTS7/Q7Z794/Q6KB66/Q13835/Q9BYD5/P12035/P35321/P22528/P22531
BP	GO:0031424	keratinization	22/81	28/1052	0.785714	10.2046	14.2517	4.59e-21	8.05e-19	8.05e-19	22	P19013/P02538/P13647/P35908/P04264/P08779/Q04695/O60437/Q8N1N4/P08729/Q92817/Q9UBC9/P22735/P04259/Q7RTS7/Q7Z794/Q6KB66/Q9BYD5/P12035/P35321/P22528/P22531
BP	GO:0008544	epidermis development	30/81	58/1052	0.517241	6.71775	12.9324	8.86e-21	1.33e-18	1.33e-18	30	P19013/P02538/P13647/P04083/P19012/P02533/P35908/P13645/P04264/P08779/Q04695/P15924/O60437/Q8N1N4/P08729/Q92817/Q9UBC9/P22735/O95171/P04259/Q7RTS7/Q7Z794/Q6KB66/Q13835/Q9BYD5/O00204/P12035/P35321/P22528/P22531
BP	GO:0045109	intermediate filament organization	22/81	29/1052	0.758621	9.8527	13.9563	1.8e-20	2.36e-18	2.36e-18	22	P13646/P19013/P02538/P08727/P13647/P19012/P02533/P35908/P13645/P04264/P08779/Q04695/P15924/Q8N1N4/P08729/P04259/Q7RTS7/Q7Z794/Q2M2I5/Q6KB66/Q13835/P12035
BP	GO:0030855	epithelial cell differentiation	37/81	106/1052	0.349057	4.53343	11.0748	1.42e-18	1.67e-16	1.67e-16	37	P13646/P19013/P02538/P08727/P13647/P04083/P19012/P02533/P35908/P13645/P04264/P08779/Q04695/P15924/O60437/Q8N1N4/P08729/Q92817/Q9UBC9/P16152/P22735/O95171/P49327/P04259/Q7RTS7/Q7Z794/Q2M2I5/Q6KB66/Q13835/Q9BYD5/P57735/O00204/Q9BPW9/P12035/P35321/P22528/P22531
BP	GO:0060429	epithelium development	38/81	142/1052	0.267606	3.47557	9.15657	1.36e-14	1.43e-12	1.43e-12	38	P13646/P19013/P02538/P08727/P13647/P04083/P19012/P02533/P35908/P13645/P04264/P08779/Q04695/P15924/O60437/Q8N1N4/P08729/Q92817/Q9UBC9/P16152/P22735/O95171/P49327/P04259/Q7RTS7/Q7Z794/Q2M2I5/Q6KB66/Q13835/Q9BYD5/P57735/O00204/Q9BPW9/P12035/P35321/P09758/P22528/P22531
BP	GO:0009888	tissue development	39/81	188/1052	0.207447	2.69425	7.40002	5.37e-11	5.14e-09	5.14e-09	39	P13646/P19013/P02538/P08727/P13647/P04083/P19012/P02533/P35908/P13645/P04264/P08779/Q04695/P15924/O60437/Q8N1N4/P08729/Q92817/Q9UBC9/P16152/P22735/O95171/P49327/Q16610/P04259/Q7RTS7/Q7Z794/Q2M2I5/Q6KB66/Q13835/Q9BYD5/P57735/O00204/Q9BPW9/P12035/P35321/P09758/P22528/P22531
BP	GO:0018149	peptide cross-linking	29860	14/1052	0.714286	9.2769	9.00051	3.32e-09	2.91e-07	2.91e-07	10	P04083/P35908/P13645/P04264/P15924/Q92817/P22735/P35321/P22528/P22531
BP	GO:0048513	animal organ development	38/81	219/1052	0.173516	2.25357	6.0184	3.48e-08	2.82e-06	2.82e-06	38	P19013/P02538/P08727/P13647/P04083/P07355/P02533/P35908/P13645/P04264/P08779/P05787/Q04695/P15924/O60437/Q8N1N4/P08729/P14923/Q92817/Q9UBC9/P00966/P22735/O95171/P49327/P21964/Q16610/P02511/P04259/Q7RTS7/Q7Z794/Q6KB66/Q13835/Q9BYD5/P12035/P35321/P09758/P22528/P22531
BP	GO:0097435	supramolecular fiber organization	27/81	129/1052	0.209302	2.71835	6.01505	1.62e-07	1.22e-05	1.22e-05	27	P13646/P19013/P02538/P08727/P13647/P19012/P07355/P02533/P35908/P13645/P04264/P08779/P05787/Q04695/P15924/Q8N1N4/P08729/P60981/P02511/P04259/Q7RTS7/Q7Z794/Q2M2I5/Q6KB66/Q13835/P12035/P09758
BP	GO:0048856	anatomical structure development	54/81	423/1052	0.12766	1.658	5.05247	5.11e-07	3.59e-05	3.59e-05	54	P13646/P19013/P02538/P08727/P13647/P04083/P19012/P07355/P02533/P35908/P13645/P04264/P08779/P05787/Q04695/P15924/P04792/O60437/Q8N1N4/P08729/P14923/Q92817/Q9UBC9/P06731/P00966/P16152/P22735/O95171/P49327/P21964/Q16610/P02511/P04259/Q7RTS7/Q7Z794/Q2M2I5/Q6KB66/Q13835/O95833/Q9NRD8/Q9BYD5/Q9BRX8/Q969L2/P21926/P57735/O00204/P15104/Q9BPW9/P12035/P35321/P62263/P09758/P22528/P22531
BP	GO:0030154	cell differentiation	45/81	319/1052	0.141066	1.83211	5.13997	7.58e-07	4.69e-05	4.69e-05	45	P13646/P19013/P02538/P08727/P13647/P04083/P19012/P07355/P02533/P35908/P13645/P04264/P08779/P05787/Q04695/P15924/O60437/Q8N1N4/P08729/Q92817/Q9UBC9/P06731/P16152/P22735/O95171/P49327/Q16610/P04259/Q7RTS7/Q7Z794/Q2M2I5/Q6KB66/Q13835/Q9BYD5/Q9BRX8/P21926/P57735/O00204/Q9BPW9/P12035/P35321/P62263/P09758/P22528/P22531
BP	GO:0048869	cellular developmental process	45/81	319/1052	0.141066	1.83211	5.13997	7.58e-07	4.69e-05	4.69e-05	45	P13646/P19013/P02538/P08727/P13647/P04083/P19012/P07355/P02533/P35908/P13645/P04264/P08779/P05787/Q04695/P15924/O60437/Q8N1N4/P08729/Q92817/Q9UBC9/P06731/P16152/P22735/O95171/P49327/Q16610/P04259/Q7RTS7/Q7Z794/Q2M2I5/Q6KB66/Q13835/Q9BYD5/Q9BRX8/P21926/P57735/O00204/Q9BPW9/P12035/P35321/P62263/P09758/P22528/P22531
BP	GO:0032502	developmental process	54/81	448/1052	0.120536	1.56548	4.56004	4.77e-06	0.000279	0.000279	54	P13646/P19013/P02538/P08727/P13647/P04083/P19012/P07355/P02533/P35908/P13645/P04264/P08779/P05787/Q04695/P15924/P04792/O60437/Q8N1N4/P08729/P14923/Q92817/Q9UBC9/P06731/P00966/P16152/P22735/O95171/P49327/P21964/Q16610/P02511/P04259/Q7RTS7/Q7Z794/Q2M2I5/Q6KB66/Q13835/O95833/Q9NRD8/Q9BYD5/Q9BRX8/Q969L2/P21926/P57735/O00204/P15104/Q9BPW9/P12035/P35321/P62263/P09758/P22528/P22531
BP	GO:0007010	cytoskeleton organization	29/81	175/1052	0.165714	2.15224	4.81944	1e-05	0.000556	0.000556	29	P13646/P19013/P02538/P08727/P13647/P04083/P19012/P02533/P35908/P13645/P04264/P08779/P05787/Q04695/P15924/O60437/Q8N1N4/P08729/Q92817/P60981/P02511/P04259/Q7RTS7/Q7Z794/Q2M2I5/Q6KB66/Q13835/P12035/P09758

### Sheet: C. BF MEturquoise module
Key driver proteins in MEturquoise module positively associated with the SCI trait (SCI patient group 'P2-P8-P1')
Protein ID	Protein Symbol	kME_score	PS	BayesFactor (BF)
P07355	ANXA2	0.87118	0.80595	11784.7
P02538	KRT6A	0.881249	0.810296	11371.7
P13646	KRT13	0.903713	0.731758	1080.12
P13647	KRT5	0.910858	0.808174	996.762
P15924	DSP	0.92229	0.631707	515.414
Q8N1N4	KRT78	0.897104	0.662764	497.024
P02533	KRT14	0.850646	0.691666	271.895
P19012	KRT15	0.816091	0.756704	242.992
Q04695	KRT17	0.919996	0.729263	133.599
P14923	JUP	0.899356	0.621601	131.617
Q9HCY8	S100A14	0.875508	0.710869	122.161
P04259	KRT6B	0.884807	0.612545	121.59
P19013	KRT4	0.879432	0.746003	99.8219
P08779	KRT16	0.867467	0.646798	54.3451
P35908	KRT2	0.863504	0.745707	53.5605
P08727	KRT19	0.880024	0.657322	24.4733
O95833	CLIC3	0.846456	0.571062	9.36087
P04792	HSPB1	0.848825	0.603913	0.64314

### Sheet: D. PCNA and BF_all SCI vs. UTI
Integrated PCNA and Bayesian Inference analyses for comparison of proteomic datasets from all SCI vs. all UTI-T patients. kME scores are from PCNA. Bayes Factors from Bayesian inference analysis. The proteins shown are part of the significant MEred module.
Protein ID	Protein Symbol	kME_score	PS	BayesFactor (BF)
P0C0L5	C4B_2	0.929316	0.339777	22.4631
P01024	C3	0.888576	0.417988	791.514
P02751	FN1	0.855383	0.308422	42.1907
P19823	ITIH2	0.807103	0.314271	62.5187
